# Efficient Endogenous Tagging in the Sea Urchin, *Lytechinus pictus*, Using CRISPR/Cas9-mediated Split-Fluorescent Protein Knock-In

**DOI:** 10.64898/2026.07.06.736833

**Authors:** Yoon Lee, Chloe Jenniches, Svenja Kling, Evan Tjeerdema, Elliot Jackson, Alexandre Paix, Amro Hamdoun

## Abstract

Precise knock-in of fluorescent reporters is a powerful tool for studying the dynamic cellular and molecular processes of embryogenesis. However, conventional CRISPR-Cas9 knock-in of large inserts, such as full-length fluorescent proteins, is inefficient. This has limited its application in many emerging model systems, including sea urchins. Here, we overcome this barrier using a transgenic *Lytechinus pictus* line that constitutively and ubiquitously expresses a large fragment of mNeonGreen (mNG3K^1-10^). In this line, fluorescence is only reconstituted when CRISPR-mediated knock-in delivers mNG2^11^, the 11th beta strand of the fluorescent protein, to complement the constitutively expressed fragment. Because this strategy requires integrating only the short 11th-strand, together with short homology arms (∼130 nt total), by homology directed repair, it circumvents the size constraints that limit conventional full-length reporter knock-ins using CRISPR. Using this approach, we achieved integration efficiencies of 14-22%, roughly an order of magnitude higher than those obtained with full-length fluorescent protein knock-ins. This provides a streamlined, scalable method for endogenous protein visualization in echinoderm embryos and a valuable resource for studying gene function, morphogenesis, and toxicant response in this classic developmental model.
