## Supplemental tables for "Efficient Endogenous Tagging in the Sea Urchin, *Lytechinus pictus*, Using CRISPR/Cas9-mediated Split-Fluorescent Protein Knock-In"

### Sheet: Table S1
gene	donor type	positive	negative	total	percentage
foxA	ds long biotinylated	2	97	99	0.020202
foxA	ds long biotinylated	0	95	95	0
foxA	ds long biotinylated	0	153	153	0
foxA	ds long biotinylated	0	123	123	0
foxA	ds long biotinylated	0	17	17	0
foxA	dsdonor twist, 200 bp HA	8	148	156	0.0512821
foxA	dsdonor twist, 200 bp HA	0	113	113	0
foxA	dsdonor twist, 200 bp HA	2	102	104	0.0192308
foxA	dsdonor twist, 200 bp HA	2	128	130	0.0153846
foxA	ss split mNG	12	35	47	0.255319
foxA	ss split mNG	4	14	18	0.222222
foxA	ss split mNG	19	106	125	0.152
foxA	ss split mNG	26	75	101	0.257426
foxA	ss split mNG	0	28	28	0
foxA	ssdonor long	5	258	263	0.0190114
foxA	ssdonor long	4	115	119	0.0336134
foxA	ssdonor long	5	144	149	0.033557
foxA	ssdonor long	4	170	174	0.0229885
foxA	ssdonor long	3	344	347	0.00864553

### Sheet: Table S2
target	male_id	female_id	replicate_id	positive	negative	total	ENG3K Null Adjusted Total	Total Efficiency	ENG3K Null Adjusted Efficiency
P19	M8	F4	1	11	84	95	71.25	0.115789	0.154386
P19	M8	F4	2	23	131	154	115.5	0.149351	0.199134
P19	M8	F4	3	15	114	129	96.75	0.116279	0.155039
P19	M8	F4	4	12	114	126	94.5	0.0952381	0.126984
P19	M8	F4	5	4	91	95	71.25	0.0421053	0.0561404
P19	M8	F4	6	13	80	93	69.75	0.139785	0.18638
PKS1	M8	F4	1	11	89	100	75	0.11	0.146667
PKS1	M8	F4	2	12	119	131	98.25	0.0916031	0.122137
PKS1	M8	F4	3	32	145	177	132.75	0.180791	0.241055
PKS1	M8	F4	4	10	114	124	93	0.0806452	0.107527
PKS1	M8	F4	5	18	91	109	81.75	0.165138	0.220183
PKS1	M8	F4	6	11	68	79	59.25	0.139241	0.185654
FoxA	M8	F4	1	10	77	87	65.25	0.114943	0.153257
FoxA	M8	F4	2	22	121	143	107.25	0.153846	0.205128
FoxA	M8	F4	3	12	93	105	78.75	0.114286	0.152381
FoxA	M8	F4	4	27	144	171	128.25	0.157895	0.210526
FoxA	M8	F4	5	26	234	260	195	0.1	0.133333
FoxA	M8	F4	6	28	115	143	107.25	0.195804	0.261072
Polyubiquitin-C	M8	F4	1	33	121	154	115.5	0.214286	0.285714
Polyubiquitin-C	M3	F7	2	28	152	180	135	0.155556	0.207407
Polyubiquitin-C	M10	F11	3	12	101	113	84.75	0.106195	0.141593
Polyubiquitin-C	M3	F7	4	32	131	163	122.25	0.196319	0.261759
Polyubiquitin-C	M10	F11	5	27	114	141	105.75	0.191489	0.255319
Polyubiquitin-C	M3	F7	6	17	99	116	87	0.146552	0.195402

### Sheet: Table S3
Target Name	Entrez ID	crRNA Sequence	ssODN
P19	LOC129261134	ACCAGGTTTCAAGATGACTA	AAGTCCACAACATACCAGGTTTCAAGATGACCGAGCTCAACTTCAAGGAGTGGCAAAAGGCCTTTACCGATATGATGGGTTCTGGCACTAAGGAAGAAGCTGCAACCGAAGAGACCA
PKS1	LOC129277782	TTCTAAAGAGACGCCACCAT	CAGATCGACTTACTTCTAAAGAGACGCCACCATGACCGAGCTCAACTTCAAGGAGTGGCAAAAGGCCTTTACCGATATGATGGGTTCTGGCGGCATGGGAAGCAATAAAACCAGCTGGGGATA
Polyubiquitin-C	LOC129262331	CTTGACGAAGATCTGCATGC	TTTTCGGTCAATTTTCTACAGGCCAGCATGACCGAGCTCAACTTCAAGGAGTGGCAAAAGGCCTTTACCGATATGATGGGTTCTGGCCAGATCTTCGTCAAGACCCTCACAGGCAAG
FoxA	LOC129265105	ATCATGGCAGTATTCGCCAT	GCCATCGTGGATTTCAAAGAGGAACCCATGACCGAGCTCAACTTCAAGGAGTGGCAAAAGGCCTTTACCGATATGATGGGTTCTGGCGCGAATACTGCCATGATCTCGCCCAAACCT
